# Complex fitness landscape shapes variation in a hyperpolymorphic species

**DOI:** 10.1101/2021.10.10.463656

**Authors:** A. V. Stolyarova, T. V. Neretina, E. A. Zvyagina, A. V. Fedotova, A. S. Kondrashov, G. A. Bazykin

## Abstract

It is natural to assume that patterns of genetic variation in hyperpolymorphic species can reveal large-scale properties of the fitness landscape that are hard to detect by studying species with ordinary levels of genetic variation^1,2^. Here, we study such patterns in a fungus *Schizophyllum commune*, the most polymorphic species known^3^. Throughout the genome, short-range linkage disequilibrium caused by attraction of rare alleles is higher between pairs of nonsynonymous than of synonymous sites. This effect is especially pronounced for pairs of sites that are located within the same gene, especially if a large fraction of the gene is covered by haploblocks, genome segments where the gene pool consists of two highly divergent haplotypes, which is a signature of balancing selection. Haploblocks are usually shorter than 1000 nucleotides, and collectively cover about 10% of the *S. commune* genome. LD tends to be substantially higher for pairs of nonsynonymous sites encoding amino acids that interact within the protein. There is a substantial correlation between LDs at the same pairs of nonsynonymous sites in the USA and the Russian populations. These patterns indicate that selection in *S. commune* involves positive epistasis due to compensatory interactions between nonsynonymous alleles. When less polymorphic species are studied, analogous patterns can be detected only through interspecific comparisons.

---

Alleles do not affect fitness and other phenotypic traits independently and, instead, engage in epistatic interactions^4–11^. Epistasis is pervasive at the scale of between-species differences, where it is saliently manifested by Dobzhansky-Muller incompatibilities and results in low fitness of interspecific hybrids^12–14^. By contrast, at the scale of within-population variation, the importance of epistasis remains controversial^15–19^. This may look like a paradox, because such variation provides an opportunity to detect epistasis through linkage disequilibrium (LD), non-random associations between alleles at different loci^20–24^. Indeed, epistatic selection generates LD which can be detected^24–28^. Perhaps, the fitness landscape is complex macroscopically but is more smooth microscopically or, in other words, epistasis is genuinely more pronounced at a macroscopic scale^29^. If so, studying epistasis in hyperpolymorphic populations, where differences between genotypes can be as high as those between genomes of species from different genera or even families, holds a great promise because variation within such a population can cover multiple fitness peaks or a sizeable chunk of a curved ridge of high fitness^14,30–33 34,35^ (Supplementary Note 1).
