## Supplementary Tables for "Complex fitness landscape shapes variation in a hyperpolymorphic species"

### Sheet: Supp. Table 1 LD within protein
Supplementary Table 1. List of genes with pairs physically adjacent protein sites be under higher LD than pairs of distant sites. P-values are calculated with chi-square test and adjisted using Benjamini-Hochberg multiple testing correction.
rna	90% r2 quantile	# distant & high LD	# close & high LD	# distant & low LD	# close & low LD	OR (all)	OR within exons only	OR between exons only	p-value (all)	p-value (within exons only)	q-value	q-value (within exons only)	aligned PDB ID
RUS population
10789	1	6	6	85	8	10.625	Inf	1.54762	0.000433012	NA	0.00837445	NA	4N6Q A
7636	1	40	16	263	11	9.56364	4.89286	15.75	5.16312e-09	0.0394804	5.54749e-07	0.386905	4FQG A
11223	1	7	9	87	12	9.32143	2.66667	13.2045	0.000100079	1	0.00277351	1	1S3S G
9853	1	21	22	261	32	8.54464	0	10.1488	8.74793e-11	NA	1.69185e-08	NA	4X00 A
17085	0.188066	16	6	183	11	6.23864	NA	6.17045	0.00164174	NA	0.0211294	NA	1NLT A
12357	1	56	30	245	24	5.46875	3.22857	8.8	1.48535e-08	0.0258539	1.43634e-06	0.300062	2GUY A
1037	0.631579	26	13	113	11	5.13636	8.35714	0.875	0.000463095	7.58323e-05	0.00878064	0.00484063	1K8F A
6153	0.8125	39	14	126	9	5.02564	0	6.57576	0.000519166	NA	0.0096545	NA	5GVH A
14273	0.382353	22	9	244	21	4.75325	1.44	9.6875	0.000751387	0.911042	0.0127472	1	3LCC A
5725	0.382353	26	15	312	38	4.73684	11.25	4.17188	1.61632e-05	0.0304184	0.000625194	0.332865	1TA3 B
18561	1	69	32	558	55	4.70514	NA	4.61238	2.95658e-10	NA	4.76502e-08	NA	1KSG A
3052	1	91	25	222	13	4.69146	0.257143	7.16964	1.2941e-05	0.36729	0.000544083	0.960219	4U9V B
3876	0.8	38	22	373	47	4.59462	5.06349	4.20962	4.08803e-07	0.00029954	3.04086e-05	0.0176498	1W63 A
4779	0.681818	80	26	873	63	4.50357	8.4375	2.21398	1.63692e-09	0.00383476	2.10181e-07	0.0863948	2GJL A
16912	1	172	54	1383	99	4.38584	3.42857	5.48675	9.11501e-17	0.0416101	8.81422e-14	0.393498	1WKR A
14670	0.81875	25	8	273	20	4.368	4.97368	2.5	0.00223225	0.0020107	0.0263242	0.0656975	6C6N A
14338	1	110	28	150	9	4.24242	5.19626	4.88889	0.000281771	0.000335181	0.00664568	0.0183392	6J3E A
8942	1	35	10	279	19	4.19549	NA	3.36842	0.00106026	NA	0.016324	NA	3DH1 A
3214	1	37	9	189	11	4.17936	NA	4.52432	0.00439756	NA	0.0421471	NA	1SZN A
1413	1	78	24	253	19	4.09717	3.78107	3.5	1.82732e-05	0.00295026	0.000679622	0.0729	5L3Q B
7650	1	75	29	201	19	4.09053	0	4.37302	1.15608e-05	NA	0.000508148	NA	5EBE B
1071	1	178	54	1002	75	4.05303	4.70318	0.312741	1.00797e-13	6.72663e-12	2.43676e-11	2.5763e-09	1SXJ D
18096	0.636927	42	16	462	45	3.91111	0	4.70769	3.68735e-05	NA	0.00118856	NA	1WPX A
13142	0.8125	57	9	562	23	3.85812	4.83158	3.58772	0.00159551	0.0927855	0.0211294	0.587386	5GHE A
16593	0.588235	118	34	954	72	3.8178	2.41667	3.81168	1.73883e-09	0.981448	2.10181e-07	1	3WDO A
14325	1	133	28	621	36	3.63158	2.21875	3.83205	1.05936e-06	0.195035	6.82931e-05	0.759049	5U03 A
10827	0.796955	25	11	286	35	3.59543	0	3.73407	0.00210545	NA	0.0251354	NA	2IHO A
10077	0.44	38	11	397	32	3.59128	2.83967	5.69697	0.00132412	0.113993	0.0196988	0.651632	3AKF A
9626	0.78125	47	9	468	25	3.58468	3.61905	0.787356	0.0032407	0.0481413	0.0336963	0.423864	2CVF A
10648	0.752941	59	20	587	56	3.55327	2.55502	4.18262	1.39407e-05	0.124728	0.000561695	0.656166	3I83 A
8095	1	192	60	1686	151	3.48924	4.34341	1.88735	3.20048e-14	1.27722e-14	1.03162e-11	9.78349e-12	2YMU A
5372	0.559441	88	33	914	99	3.46212	0	4.40058	3.33112e-08	NA	2.92835e-06	NA	1RGI G
14269	1	105	23	426	27	3.45608	3.45608	NA	4.1473e-05	4.1473e-05	0.00129369	0.00295876	5UJ8 E
14404	1	54	16	374	33	3.35802	NA	3.54909	0.000398048	NA	0.00803685	NA	4IDA A
17420	0.336842	32	12	340	39	3.26923	3.0404	6.12745	0.00244502	0.0424218	0.0278157	0.394541	1W9P A
6507	0.708333	63	13	620	40	3.19841	0	4.13734	0.000991816	NA	0.0157227	NA	1AUA A
9423	1	60	11	401	23	3.19638	NA	3.0922	0.00435868	NA	0.0421471	NA	4Y42 A
7878	0.78125	41	17	446	58	3.18839	2.20312	3.31294	0.000354687	0.153579	0.00803685	0.71298	4TYW A
3307	1	87	17	720	45	3.12644	5.11398	0.536585	0.000227207	4.47894e-07	0.00578181	8.57716e-05	6DVH A
6285	0.265375	55	13	565	43	3.10571	9	2.92131	0.00144487	0.518325	0.0207762	1	2VWS A
10049	0.825	68	16	668	51	3.08189	NA	3.27789	0.00039935	NA	0.00803685	NA	1KH4 A
6148	1	628	131	1361	93	3.05272	2.71157	4.8048	1.6026e-15	3.56877e-10	7.74856e-13	9.11227e-08	4CHT A
14511	0.625	42	13	414	44	2.91234	3.89231	2.31893	0.00371818	0.0168616	0.0374529	0.226597	3HG7 A
2522	0.234712	46	16	492	60	2.85217	1.91935	4.78235	0.0014584	0.252773	0.0207762	0.827454	5L0R A
5375	0.666667	45	18	448	63	2.84444	2.15676	3.90641	0.000959072	0.191547	0.015457	0.759049	2WZO A
73	0.211877	68	20	715	74	2.84181	0	2.99229	0.000254462	NA	0.00615162	NA	1WPX A
12131	1	210	35	816	48	2.83333	32.625	1.54028	8.74217e-06	8.5531e-06	0.000402556	0.000935954	6GKV A
1097	1	63	17	534	51	2.8254	NA	2.87651	0.00106351	NA	0.016324	NA	2IW0 A
18360	1	174	35	924	66	2.81609	2.46	2.56801	3.64906e-06	0.201515	0.000196035	0.759049	1ULT A
5930	0.376479	57	16	594	60	2.77895	0	2.88401	0.00150556	NA	0.0207982	NA	2PXX A
8261	0.8125	112	42	930	129	2.70349	3.21581	1.03684	9.36324e-07	3.30777e-06	6.46733e-05	0.000422292	4QNW A
18092	1	83	22	794	78	2.69818	0	3.33537	0.00024785	NA	0.00614541	NA	4QJY A
1060	0.78125	65	16	533	50	2.624	1.38542	3.82454	0.00315567	0.684866	0.0331688	1	3WXB A
17037	0.30625	95	19	918	70	2.62286	0	3.128	0.000741734	NA	0.0127472	NA	5YHP A
15353	1	109	26	944	86	2.61831	1.21739	2.92308	0.000101041	0.887213	0.00277351	1	3WNV A
7784	1	120	15	929	45	2.58056	4.2875	1.7681	0.00348499	0.00231571	0.0354735	0.0656975	3L4G B
10236	0.533333	182	35	1810	135	2.57835	1.58166	3.89844	3.54201e-06	0.208836	0.000196035	0.766691	1Q6X A
2011	0.33928	90	17	889	67	2.5063	3.27054	1.60976	0.00236669	0.00294599	0.0272451	0.0729	3A1K A
8572	1	167	32	976	76	2.46076	0	2.96641	8.09662e-05	NA	0.0024467	NA	4AH6 A
14282	0.8125	153	18	1251	60	2.45294	3.71429	2.36654	0.00196811	0.327295	0.0240907	0.915929	3QM4 A
7836	0.78125	83	17	685	58	2.41899	3.575	2.60407	0.00444571	0.0698003	0.0421471	0.524286	1DQW A
3610	0.461538	196	45	1946	185	2.41506	0.697056	2.75176	1.21478e-06	0.878004	7.34185e-05	1	4BKX B
8725	0.631579	71	18	669	71	2.38881	0.992481	4.06818	0.00398364	1	0.0397132	1	6G6M A
11096	0.477725	64	20	657	87	2.35991	0.359684	3.1704	0.00301365	0.543681	0.0320242	1	3AKF A
6520	0.752941	86	28	599	84	2.32171	2.2726	2.47828	0.000831701	0.0759338	0.0136314	0.537985	4K3A A
12399	1	610	107	994	76	2.29418	1.46375	3.13914	1.40141e-07	0.136075	1.1293e-05	0.69238	1JZQ A
8945	1	147	32	558	53	2.29188	1.39148	3.33702	0.000787105	0.636833	0.0131229	1	3E5M A
1744	1	148	45	616	83	2.25659	1.89694	2.97395	9.70863e-05	0.0373392	0.00277351	0.37634	1C7J A
16360	0.820513	134	34	1297	149	2.20865	2.69325	0	0.000202994	0.00212605	0.00530529	0.0656975	3WTC A
12853	0.533333	168	31	1634	139	2.16915	0	2.23103	0.000378556	NA	0.00803685	NA	6H7D A
14137	0.641724	118	27	1175	127	2.11698	2.33333	2.13299	0.00167717	1	0.0211294	1	6C5B A
7106	0.382353	124	22	1167	98	2.11274	2.72951	0.860119	0.00442516	0.000823815	0.0421471	0.0350579	5K8E A
1523	1	77	29	402	72	2.10281	2.00409	0	0.00444274	0.00938771	0.0421471	0.170289	5Y1B A
2779	0.681818	127	27	1155	120	2.04626	1.22963	2.27231	0.00276216	1	0.0302238	1	1SXJ B
4275	1	555	87	957	74	2.02725	2.12271	0	2.51216e-05	0.000608283	0.000837676	0.0274085	5VC7 A
17782	1	184	53	581	83	2.0163	1.43213	3.16216	0.000407245	0.245672	0.00803685	0.818196	4QNW A
4829	1	350	62	504	46	1.94087	0.987179	3.67898	0.00165113	1	0.0211294	1	5MXC A
9827	0.461538	237	42	2273	209	1.92732	0.880616	2.18821	0.00039368	1	0.00803685	1	2VJY A
1520	0.448684	153	32	1498	163	1.92213	1.61111	1.71884	0.00256697	0.157322	0.0288635	0.721611	3PQV A
4468	1	238	48	1409	148	1.92005	1.18487	1.88448	0.000363567	1	0.00803685	1	1V9L A
8360	1	852	74	884	40	1.91948	1.15486	2.81102	0.00147944	0.752772	0.0207762	1	5YLW A
16987	0.533333	154	34	1482	174	1.88043	1.0191	2.57353	0.00278171	1	0.0302238	1	3LWT X
935	0.65	104	38	1036	203	1.86472	2.12035	1.55044	0.00298728	0.0023105	0.0320242	0.0656975	3FGA A
11732	0.676923	118	40	1076	196	1.86095	6.25	1.81915	0.0022846	0.687073	0.026617	1	4C2L A
15295	0.820513	152	41	1326	193	1.85322	1.63513	0	0.00168248	0.0181627	0.0211294	0.235691	4A69 A
6753	1	246	36	1868	151	1.81037	0.515676	2.1416	0.00341948	0.428794	0.0351769	1	1SXJ C
13863	1	319	86	414	62	1.80018	2.11646	1.31559	0.0015896	0.00114336	0.0211294	0.0437906	6F43 A
USA population
14970	0.533116	13	6	160	8	9.23077	6.4	12.8	0.000176768	0.0310572	0.0126291	0.540671	2VFR A
1536	0.652174	12	13	184	23	8.66667	10	8.7	4.62465e-07	0.306885	0.000198243	1	6AHR E
3618	0.198367	9	10	139	24	6.43519	5.16667	7.2	0.000214722	0.315286	0.0138066	1	5LCL B
18366	0.105523	44	15	486	41	4.04102	6.61765	3.22222	3.50152e-05	0.00707675	0.00450295	0.26672	1UPU D
8253	0.15762	44	12	467	35	3.63896	3.63896	NA	0.000579686	0.000579686	0.0338853	0.0487382	6F87 A
9241	0.15572	56	23	624	81	3.16402	4.46667	2.91242	2.61663e-05	0.0313934	0.00420623	0.540671	1YCD A
1743	0.151194	49	19	510	64	3.08992	4.86923	1.89927	0.000206314	0.00016061	0.0138066	0.0175547	4PEH A
64	0.14741	85	27	905	101	2.84624	8.75	2.38418	1.87869e-05	0.00887979	0.00357707	0.294109	2B4Q A
14128	0.111111	77	28	804	103	2.83848	NA	2.85869	1.94708e-05	NA	0.00357707	NA	2X8R A
10841	0.15528	120	20	1166	69	2.81643	5.72727	2.56333	0.000154789	0.0492588	0.0119605	0.64095	3TIK A
17174	0.644444	96	27	679	73	2.61601	13.6939	1.68335	0.000142482	1.15038e-05	0.0119605	0.00209561	5EY6 A
5725	0.111015	73	30	799	126	2.606	5.85714	2.4569	5.93071e-05	0.121567	0.00693354	0.842916	1TA3 B
10834	0.365079	90	31	936	124	2.6	2.79576	0	3.25997e-05	9.07222e-06	0.00450295	0.00198319	2QB6 A
1267	0.238095	117	29	1150	116	2.45726	2.367	2.75808	0.000100621	0.0723975	0.00995372	0.746514	4CPD A
9614	0.155342	149	44	1550	187	2.44769	2.13559	2.19332	1.85571e-06	0.00884866	0.000596612	0.294109	2VGL B
6148	0.532164	487	75	4438	284	2.40659	2.57752	0.758587	1.19602e-10	1.71085e-11	1.53808e-07	1.86996e-08	4CHT A
161	0.0957854	227	52	2206	210	2.40638	0.395556	3.03876	1.96321e-07	0.161777	0.000126234	0.895366	5DNC A
621	0.0974359	105	35	1060	152	2.32456	1.92583	2.70136	9.09189e-05	0.12636	0.00974347	0.842916	3WG6 A
14368	0.0857143	124	26	1008	92	2.29734	2.06898	2.82187	0.000736114	0.0345282	0.0411584	0.540671	2X1C A
9215	0.314286	161	56	1546	243	2.21292	2.41231	2.0166	2.95775e-06	0.00200597	0.000760735	0.128972	4QNW A
13117	0.466667	140	44	1401	226	1.94829	1.65016	2.09673	0.000450334	0.231563	0.0275776	1	1W9P A
3876	0.277504	232	51	2244	259	1.90461	2.7552	1.31505	0.000149886	0.000222485	0.0119605	0.0221069	1W63 A

### Sheet: Supp. Table 2 S. commune assemb
Supplementary Table 2. Assembly statistics of 24 genomes of S. commune (14 samples from USA population and 7 samples from RUS population).
Sample id	Specimen voucher	Origin	# contigs	total length (bp)	largest contig (bp)	GC %	N50	N75	# contigs > 500 bp
14-01_S62	WS-M161	USA; Ann Arbor	2462	37201238	674015	57.53	153743	67041	1401
14-101_S73	WS-M180	USA; Ann Arbor	2161	36629295	950471	57.57	208079	78703	1212
14-102_S74	WS-M181	USA; Ann Arbor	2895	37669799	959240	57.57	146599	61903	1631
14-104_S75	WS-M183	USA; Ann Arbor	2750	37829033	655066	57.57	151136	62991	1545
14-112_S77	WS-M191	USA; Ann Arbor	2577	37171981	838910	57.56	173824	75569	1387
14-11_S63	WS-M188	USA; Ann Arbor	2634	37679657	658404	57.55	158664	68306	1499
14-25_S64	WS-M206	USA; Ann Arbor	2762	38042099	976161	57.58	160044	62305	1730
14-29_S65	WS-M210	USA; Ann Arbor	2665	37691449	675061	57.52	158777	64990	1523
14-31_S66	WS-M212	USA; Ann Arbor	2453	37348833	870814	57.53	161384	83439	1371
14-32_S67	WS-M213	USA; Ann Arbor	2923	37685895	696590	57.58	145350	66455	1619
14-34_S68	WS-M215	USA; Ann Arbor	2455	37403482	951844	57.5	185879	84130	1354
14-67_S84	WS-M247	USA; Ann Arbor	2900	37778589	850026	57.6	195995	75501	1656
14-70_S69	WS-M247	USA; Ann Arbor	2809	37546616	678024	57.58	154362	71519	1401
14-85_S70	WS-M265	USA; Ann Arbor	2347	37174196	875526	57.6	176501	83991	1342
14-89_S71	WS-M269	USA; Ann Arbor	2352	37218933	959111	57.58	177695	77289	1378
14-90_S72	WS-M270	USA; Ann Arbor	2957	37322559	739843	57.6	139455	64816	1599
15-14_S76	WS-M292	USA; Florida	2460	37328560	616845	57.57	157189	68831	1435
X-12_S79	WS-M12	Russia; Moscow	3879	38221043	496668	57.57	75624	33074	2081
X-17_S80	WS-M18	Russia; Moscow	3738	37604751	396219	57.58	71000	32022	1945
X-21_S81	WS-M22	Russia; Moscow	5012	39204396	341967	57.6	63280	26372	2600
X-27_S82	WS-M28	Russia; Moscow	3571	37399774	525346	57.6	71903	34007	1945
X-30_S83	WS-M31	Russia; Moscow	4487	38310778	384708	57.6	66442	28347	2243
X-69_S85	WS-M70	Russia; Moscow	3965	38348248	485689	57.59	70802	31589	2185
X-9_S78	WS-M9	Russia; Moscow	4590	38741959	540017	57.56	67770	30804	2411

### Sheet: Supp. Table 3 S. commune polymo
Supplementary Table 3. Number of polymorphic sites in the whole-genome alignment of 55 S. commune genomes.
	# monoallelic	% monoallelic	# biallelic	% biallelic	# triallelic	% triallelic	# tetraallelic	% tetraallelic	total alignment length
USA	15008754	0.721391	4772631	0.229395	910087	0.0437431	113811	0.00547029	20805283
RUS	18142629	0.87202	2472454	0.118838	182249	0.00875975	7951	0.000382163	20805283
all	13699913	0.658482	5490168	0.263883	1377768	0.066222	237434	0.0114122	20805283

### Sheet: Supp. Table 4 Datasets
Supplementary Table 4. Population datasets used to calculate LD.
	population	# haplotypes
S. commune	USA	34 (33 + reference)
	RUS	21
D. melanogaster	ZI	197
H. sapiens	ACB	98
	ASW	67
	CEU	176
	ESN	104
	FIN	105
	GBR	101
	GWD	117
	IBS	108
	LWK	103
	MSL	81
	TSI	112
	YRI	124
	AFR	694	super populations
	EUR	602
